# Gene expression comparisons between captive and wild shrew brains reveal captivity effects

**DOI:** 10.1101/2023.10.02.560583

**Authors:** Maria Alejandra Bedoya Duque, William R. Thomas, Dina K. N. Dechmann, John Nieland, Cecilia Baldoni, Dominik von Elverfeldt, Marion Muturi, Angelique P. Corthals, Liliana M. Dávalos

## Abstract

Compared to their free-ranging counterparts, wild animals in captivity experience different conditions with lasting physiological and behavioral effects. Although shifts in gene expression are expected to occur upstream of these phenotypes, we found no previous gene expression comparisons of captive vs. free-ranging mammals. We assessed gene expression profiles of three brain regions (cortex, olfactory bulb, and hippocampus) of wild shrews (*Sorex araneus*) compared to shrews kept in captivity for two months and undertook sample drop-out to examine robustness given limited sample sizes. Consistent with captivity effects, we found hundreds of differentially expressed genes in all three brain regions, 104 overlapping across all three, that enriched pathways associated with neurodegenerative disease, oxidative phosphorylation, and genes encoding ribosomal proteins. In the shrew, transcriptomic changes detected under captivity resemble responses in several human pathologies, including major depressive disorder and neurodegeneration. While interpretations of individual genes are tempered by small sample sizes, we propose captivity influences brain gene expression and function and can confound analyses of natural processes in wild individuals under captive conditions.
