## Supplementary material for "Gene expression comparisons between captive and wild shrew brains reveal captivity effects": Electronic Supplementary Materials: SupplementalTable1.xlsx

### Sheet: Sheet1
Sample	Region	Condition	Individual	Capture Date	Euthanized Date	Weight Caught	Weight Euthanized	Sex	Toothrow	RIN	Reads_prefilter	Reads_postfilter	Reads_prefilter_pairwise	Reads_postfilter_pairwise	Reads_removed	Reads_removed_pairwise	Reads_removed_pairwise_percent	K_processed	K_aligned	mapping_precent
HFS191	Cortex	Wild	1	2020-11-01	2020-11-01	7.2	7.2	Female	7.15	7.2	19962779	19622169	39925558	39244338	340610	681220	1.70623	19622169	10259713	52.29
HFS192	Cortex	Wild	2	2020-11-01	2020-11-01	7.6	7.6	Male	7.05	6.7	19590928	19322013	39181856	38644026	268915	537830	1.37265	19322013	9839433	50.92
HFS193	Cortex	Wild	3	2020-11-01	2020-11-01	7.32	7.32	Female	7.1	7.3	19225794	18927009	38451588	37854018	298785	597570	1.55408	18927009	9523237	50.32
HFS194	Cortex	Wild	4	2020-11-01	2020-11-01	8.3	8.3	Male	7.15	8.1	19690700	19432384	39381400	38864768	258316	516632	1.31187	19432384	10730984	55.22
ETO081	Cortex	Captive	5	2020-09-28	2020-11-24	7.6	7.1	Male	7	8.6	21314500	20735785	42629000	41471570	578715	1157430	2.71512	20735785	11457559	55.26
ETO082	Cortex	Captive	6	2020-09-28	2020-11-24	7.3	8.4	Male	7	8.4	22426054	21802154	44852108	43604308	623900	1247800	2.78203	21802154	12347674	56.64
ETO083	Cortex	Captive	7	2020-09-28	2020-11-24	7.6	7.4	Male	6.9	7.1	34162678	33199410	68325356	66398820	963268	1926536	2.81965	33199410	18165013	54.71
ETO084	Cortex	Captive	8	2020-09-28	2020-11-24	8.5	9.8	Male	7.25	7.7	39854388	38677689	79708776	77355378	1176699	2353398	2.9525	38677689	22014873	56.92
HFS199	Hippocampus	Wild	1	2020-11-01	2020-11-01	7.2	7.2	Female	7.15	7.8	17197912	16932338	34395824	33864676	265574	531148	1.54422	16932338	9281549	54.82
HFS200	Hippocampus	Wild	2	2020-11-01	2020-11-01	7.6	7.6	Male	7.05	7.4	16890898	16689925	33781796	33379850	200973	401946	1.18983	16689925	8922962	53.46
HFS201	Hippocampus	Wild	3	2020-11-01	2020-11-01	7.32	7.32	Female	7.1	7.1	16096501	15885040	32193002	31770080	211461	422922	1.31371	15885040	8338414	52.49
HFS202	Hippocampus	Wild	4	2020-11-01	2020-11-01	8.3	8.3	Male	7.15	8	16281077	16069320	32562154	32138640	211757	423514	1.30063	16069320	8926519	55.55
ETO093	Hippocampus	Captive	5	2020-09-28	2020-11-24	7.6	7.1	Male	7	8.4	27360649	26697495	54721298	53394990	663154	1326308	2.42375	26697495	14896151	55.8
ETO094	Hippocampus	Captive	6	2020-09-28	2020-11-24	7.3	8.4	Male	7	8.1	21181816	20568079	42363632	41136158	613737	1227474	2.89747	20568079	11960100	58.15
ETO095	Hippocampus	Captive	7	2020-09-28	2020-11-24	7.6	7.4	Male	6.9	8.3	26675483	25891618	53350966	51783236	783865	1567730	2.93852	25891618	14247272	55.03
ETO096	Hippocampus	Captive	8	2020-09-28	2020-11-24	8.5	9.8	Male	7.25	7.9	23863000	23200042	47726000	46400084	662958	1325916	2.77818	23200042	13071573	56.34
HFS203	Olfactory Bulb	Wild	1	2020-11-01	2020-11-01	7.2	7.2	Female	7.15	8.5	13285825	13171739	26571650	26343478	114086	228172	0.858705	13171739	7962631	60.45
HFS204	Olfactory Bulb	Wild	2	2020-11-01	2020-11-01	7.6	7.6	Male	7.05	8.3	18115723	17887419	36231446	35774838	228304	456608	1.26025	17887419	10147314	56.73
HFS205	Olfactory Bulb	Wild	3	2020-11-01	2020-11-01	7.32	7.32	Female	7.1	6.6	17015606	16776155	34031212	33552310	239451	478902	1.40724	16776155	8157468	48.63
HFS206	Olfactory Bulb	Wild	4	2020-11-01	2020-11-01	8.3	8.3	Male	7.15	7.9	17066498	16831242	34132996	33662484	235256	470512	1.37847	16831242	9073439	53.91
ETO089	Olfactory Bulb	Captive	5	2020-09-28	2020-11-24	7.6	7.1	Male	7	8.3	21377074	20868021	42754148	41736042	509053	1018106	2.3813	20868021	11872590	56.89
ETO090	Olfactory Bulb	Captive	9	2020-09-28	2020-11-24	7.7	7.1	Male	6.9	8	26085130	25480702	52170260	50961404	604428	1208856	2.31714	25480702	14498555	56.9
ETO091	Olfactory Bulb	Captive	7	2020-09-28	2020-11-24	7.6	7.4	Male	6.9	7.6	23054779	22131211	46109558	44262422	923568	1847136	4.00597	22131211	11802256	53.33
ETO092	Olfactory Bulb	Captive	8	2020-09-28	2020-11-24	8.5	9.8	Male	7.25	8.5	29335558	28555742	58671116	57111484	779816	1559632	2.65826	28555742	15703558	54.99
Total_C	Cortex	NA	NA	NA	NA	NA	NA	NA	NA	7.6375	2.45285e+07	2.39648e+07	4.9057e+07	4.79297e+07	563651	1127302	2.15177	2.39648e+07	1.30423e+07	54.035
Total_H	Hippocampus	NA	NA	NA	NA	NA	NA	NA	NA	7.875	20693417	2.02417e+07	41386834	4.04835e+07	451685	903370	2.04829	2.02417e+07	1.12056e+07	55.205
Total_o	Olfactory Bulb	NA	NA	NA	NA	NA	NA	NA	NA	7.9625	2.0667e+07	2.02128e+07	4.1334e+07	4.04256e+07	454245	908490	2.03342	2.02128e+07	1.11522e+07	55.2287
